# Deep mutational scanning reveals pharmacologically relevant insights into TYK2 signaling and disease

**DOI:** 10.1101/2025.10.11.681520

**Authors:** Conor J. Howard, Nathan S. Abell, Robert R. Warneford-Thomson, Eden Mahdavi, Alan L. Su, Carmen Resnick, Nabil Mohammed, Erin M. Thompson, Emily R. Holzinger, Katrina Catalano, Abhay Hukku, Gabriel A. Mintier, Morgan MacKenzie, Bryan L. Jiang, Dora Barbosa Rabago, Angela Chan, Carolindah Ntimi, Kaitlyn N. Weiler, Stephen C. Wilson, Joseph C. Maranville, Payal R. Sheth, Robert M. Plenge, Sriram Kosuri, Diane E. Dickel

## Abstract

Tyrosine Kinase 2 (TYK2) is a genetically defined target for autoimmune disease, with first-generation inhibitors showing clinical success in some but not all associated indications. A deeper understanding of TYK2 structure-function, protein-ligand interactions, and the impact of human variants could inform next-generation therapeutics. Here, we applied Deep Mutational Scanning (DMS) to assess >23,000 amino acid substitutions across two TYK2 functions: IFN-α signaling and protein abundance. This enabled high-resolution structure-function mapping and the identification of novel allosteric sites. By coupling DMS with inhibitor treatment, we uncovered variants that modulate compound potency. We also show that human variants – both common and rare – that are protective against autoimmune phenotypes reduce TYK2 protein abundance. Together, these findings demonstrate that DMS can prospectively reveal novel druggable sites, clarify structure-activity relationships (SAR), and highlight TYK2 degradation as a potential therapeutic strategy in autoimmunity.
