## Supplementary Tables for "Deep mutational scanning reveals pharmacologically relevant insights into TYK2 signaling and disease"

### Sheet: TableS1_SignalingOnly_Variants
Table S1: Variants that impact IFN-α signaling but not TYK2 protein abundance
position	variant
3	Q
6	D
16	L
21	F
26	*
29	*
30	*
30	D
30	E
30	G
30	H
30	K
30	N
30	P
30	Q
30	R
30	W
31	*
32	*
32	D
33	*
35	*
40	*
42	*
43	*
43	R
45	*
46	*
51	*
53	K
53	R
53	V
54	K
54	P
54	R
55	W
56	D
57	*
57	D
57	P
57	W
60	D
60	E
60	H
60	K
60	P
60	R
60	W
61	P
61	W
64	*
64	D
64	F
64	P
66	D
66	E
66	K
66	N
66	R
66	Y
67	G
70	G
74	K
74	R
75	P
76	D
76	E
76	H
76	K
76	R
76	Y
77	P
78	L
84	E
85	G
85	T
91	K
98	V
99	H
103	R
104	L
104	P
106	D
106	N
107	D
107	E
107	G
108	D
108	E
108	G
108	P
109	D
109	G
111	I
112	K
112	N
112	P
112	R
113	A
113	D
115	N
119	T
122	*
131	K
143	H
144	R
145	A
145	F
145	I
145	L
145	M
145	R
145	T
145	V
145	W
145	Y
148	Q
148	R
148	W
148	Y
151	D
152	P
153	*
153	D
155	D
155	K
156	P
157	D
157	P
160	D
160	M
160	P
160	Q
160	R
161	P
164	C
165	*
176	*
182	T
183	D
185	*
186	D
186	W
187	V
189	*
202	F
203	T
206	R
219	G
225	N
228	D
232	D
232	V
233	P
236	D
236	S
246	R
249	P
250	Y
252	*
256	F
257	Q
259	D
260	E
262	E
262	P
263	A
263	D
263	G
263	H
263	K
263	N
263	P
263	Q
263	S
264	M
264	P
266	E
266	P
268	Y
270	D
270	E
270	G
272	Y
273	A
276	V
278	E
283	V
284	G
316	Q
316	R
318	E
318	K
320	R
320	W
321	*
323	K
323	R
324	D
324	G
324	P
324	W
325	K
336	F
337	P
343	K
349	K
380	D
380	K
383	D
383	G
383	H
384	C
384	D
384	F
384	H
384	K
384	N
384	P
384	Q
384	R
384	W
384	Y
385	D
385	E
385	G
385	K
385	R
385	S
386	D
386	G
386	W
393	D
393	E
393	R
395	D
395	R
396	D
396	Q
398	K
398	R
399	F
399	I
399	K
399	L
399	R
399	Y
403	K
405	D
405	R
414	*
415	E
415	W
416	P
416	R
417	K
417	P
417	R
418	K
418	R
420	R
420	Y
421	A
421	F
421	H
421	I
421	K
421	L
421	M
421	N
421	P
421	Q
421	R
421	V
421	W
421	Y
422	F
422	P
422	W
423	*
423	A
423	D
423	G
423	K
423	P
423	Q
423	R
423	T
423	V
424	K
424	P
424	R
424	W
425	P
426	P
426	R
427	P
428	P
429	A
429	F
429	H
429	K
429	M
429	N
429	P
429	Q
429	R
429	S
429	T
429	V
429	Y
432	K
432	P
432	R
432	W
433	A
433	C
433	E
433	G
433	I
433	K
433	L
433	N
433	P
433	Q
433	R
434	A
434	D
434	G
434	R
435	*
438	F
438	H
438	R
438	W
442	P
443	*
447	P
451	D
451	P
454	K
454	R
464	P
465	*
470	D
471	D
471	E
471	K
471	P
471	R
472	M
472	P
472	R
473	D
473	E
474	P
475	G
476	L
476	V
476	W
476	Y
477	L
483	D
485	D
485	E
485	H
485	R
486	W
487	D
488	*
493	G
499	*
501	A
502	G
503	E
503	Q
505	D
505	E
505	H
505	P
505	R
507	C
507	D
507	H
507	K
507	N
507	P
507	Q
507	S
507	W
507	Y
510	C
528	M
533	D
533	M
536	Y
538	D
538	H
538	K
538	Q
538	R
538	W
547	D
547	E
547	K
547	N
547	R
547	S
547	W
552	*
553	*
553	T
555	K
555	R
556	*
556	I
556	K
556	W
558	*
559	R
559	Y
560	K
561	*
565	*
565	D
566	*
567	*
571	*
572	F
573	*
574	*
575	*
578	*
579	A
579	D
579	G
579	H
579	K
579	N
579	P
579	Q
579	R
579	S
579	T
579	W
579	Y
580	D
581	*
581	C
581	H
581	L
581	S
581	T
581	Y
583	*
583	D
583	W
584	I
585	*
587	*
589	*
589	K
592	P
593	*
594	F
594	K
594	L
594	R
594	W
594	Y
596	*
596	F
596	H
596	I
596	K
596	M
596	N
596	Q
596	R
596	T
596	W
596	Y
598	C
598	D
598	E
598	L
598	T
598	Y
599	*
600	*
603	*
603	E
603	F
603	H
603	W
603	Y
604	*
606	E
606	K
606	V
607	*
608	N
612	*
614	*
616	*
618	*
620	*
622	*
622	P
626	*
627	*
628	*
630	*
642	*
646	*
652	*
652	E
653	*
653	D
653	K
653	Q
653	R
655	*
656	H
656	K
656	S
656	V
657	H
657	K
657	R
660	D
660	E
660	H
660	I
660	K
660	Q
660	V
660	W
667	D
667	F
667	M
667	Y
668	K
676	*
677	*
679	D
686	R
694	K
694	R
695	D
695	R
696	A
696	C
696	F
696	G
696	H
696	I
696	K
696	L
696	M
696	N
696	P
696	Q
696	T
696	V
696	Y
697	R
699	P
700	Y
715	E
718	D
718	W
719	E
719	F
719	H
719	W
719	Y
722	W
723	D
723	E
723	K
724	E
725	P
725	V
727	K
730	H
732	P
734	P
735	D
735	H
735	R
735	Y
736	R
737	D
737	E
737	F
737	R
737	W
738	M
739	I
739	P
739	R
740	P
740	Y
741	W
742	E
745	M
755	D
755	Y
756	P
757	G
757	P
757	S
767	R
775	P
776	D
776	H
776	K
776	N
776	R
777	D
777	N
777	Q
777	R
777	W
780	E
780	H
780	I
780	K
780	R
780	W
780	Y
781	E
781	G
781	I
781	K
781	W
782	A
782	F
782	G
782	H
782	L
782	M
782	V
782	Y
796	F
796	K
796	R
796	W
798	C
798	E
798	G
798	H
798	L
798	P
798	Q
798	S
798	T
799	K
800	E
800	R
801	D
801	F
801	H
801	I
801	P
801	Q
801	W
802	D
802	K
803	K
803	P
803	R
804	P
805	P
806	K
806	P
806	R
807	P
807	R
810	C
817	*
817	L
822	K
825	*
827	E
827	K
832	H
836	R
837	*
844	W
848	W
849	K
849	R
852	*
856	A
856	E
856	L
856	N
856	P
856	T
856	V
857	G
858	D
858	E
858	K
859	K
859	R
860	A
860	C
860	D
860	E
860	F
860	G
860	H
860	I
860	M
860	N
860	P
860	Q
860	S
860	T
860	V
860	W
862	D
862	E
862	G
862	K
863	D
863	E
863	F
863	H
863	N
863	P
863	W
863	Y
864	A
864	C
864	D
864	E
864	F
864	G
864	H
864	I
864	K
864	L
864	N
864	P
864	Q
864	S
864	T
864	V
864	W
864	Y
865	A
865	C
865	F
865	G
865	H
865	I
865	L
865	P
865	T
865	V
865	W
865	Y
866	E
866	P
866	R
867	*
868	T
873	*
874	*
875	*
876	*
877	*
878	*
879	*
880	R
881	*
883	*
890	*
892	*
893	*
894	D
894	E
894	F
894	W
895	*
895	A
895	C
895	D
895	E
895	F
895	G
895	H
895	I
895	K
895	L
895	M
895	N
895	P
895	Q
895	S
895	T
895	V
896	E
896	Q
896	T
897	F
898	N
898	W
905	V
909	*
912	*
918	*
919	H
919	W
930	M
938	*
938	Y
947	D
947	F
947	I
947	K
947	M
947	N
947	R
947	W
948	H
950	*
950	D
950	E
950	G
950	P
950	Q
954	R
960	*
960	L
965	A
965	L
972	H
978	R
999	E
1019	G
1019	Q
1020	P
1020	R
1020	T
1020	Y
1021	A
1021	C
1021	N
1021	V
1022	E
1022	F
1022	Y
1023	A
1023	C
1023	E
1023	F
1023	G
1023	H
1023	I
1023	K
1023	L
1023	M
1023	N
1023	Q
1023	R
1023	S
1023	T
1023	V
1023	W
1023	Y
1029	C
1041	E
1041	M
1042	H
1042	N
1042	W
1043	A
1043	C
1043	H
1043	I
1043	R
1043	V
1044	P
1045	D
1045	E
1045	H
1045	K
1045	P
1045	Q
1045	R
1045	W
1045	Y
1046	P
1047	W
1048	D
1048	E
1048	G
1048	K
1048	R
1048	S
1050	D
1052	*
1052	D
1052	P
1054	A
1054	D
1054	F
1054	G
1054	H
1054	I
1054	K
1054	L
1054	M
1054	N
1054	Q
1054	R
1054	S
1054	T
1055	F
1059	R
1063	F
1063	I
1064	D
1064	E
1064	F
1064	G
1064	K
1064	L
1064	M
1064	S
1064	V
1064	W
1064	Y
1078	P
1080	C
1080	S
1083	N
1111	Y
1130	L
1155	N
1156	K
1176	E
1184	I

### Sheet: TableS2_GWAS_Data_Codes
Table S2: PheWAS Data Sources and Disease Codes. OR, Odds Ratio; FG, FinnGen; UKBB, UK BioBank; PMID, PubMed Identifier. P-value of phenotype association with P1104A allele (See Methods). PMID for FinnGen: 36653562; PMID for UKBB: 30305743.
Disease	Cases	Data Sources	OR	P-value
Primary Billiary Cholangitis (PBC)	1128	FG, UKBB	0.5	3.2e-07
Systemic Lupus Erythematosus (SLE)	13308	FG, UKBB, PMID: 28714469	0.55	4.3e-24
Psoriatic Arthropathies (PsA)	5497	FG, UKBB	0.62	1e-14
Psoriasis (Pso)	33824	FG, UKBB, PMID: 23143594	0.7	1.3e-40
Sarcoidosis (Sarc)	6760	FG, UKBB	0.7	7.1e-11
Rheumatoid Arthritis (RA)	35548	FG, PMID: 24390342	0.71	1.5e-35
Crohn’s disease (CD)	10133	FG, UKBB, PMID: 26192919	0.77	2.1e-18
Sjogren’s (Sjo)	4300	FG, UKBB	0.78	9.6e-05
Multiple Sclerosis (MS)	19266	FG, UKBB, PMID: 31604244	0.83	3.3e-13
Systemic Sclerosis (SSc)	8257	FG, UKBB, PMID: 26338038	0.84	0.0039
Hypothyroidism (HT)	81718	FG, UKBB	0.85	1.2e-24
Ulcerative Colitis (UC)	17165	FG, UKBB, PMID: 26192919	0.88	5.7e-07
Ankylosing Spondylitis (AS)	4333	FG, UKBB	0.92	0.21
Alopecia Areata (Alo)	4945	FG, UKBB, PMID: 25608926	0.93	0.29
Cardiovascular disease (CVD)	247538	FG	0.95	0.00014
Venous Thromboembolism (VTE)	39606	FG, UKBB	1.02	0.41
All pneumoniae (Pneu)	78791	FG	1.07	7.4e-05
External ear diseases (Ear)	15056	FG	1.12	0.00058
Tonsilitis (Tons)	16717	FG	1.2	9.6e-10

### Sheet: TableS3_AbundanceModelSelection
Table S3: DMS protein abundance score model fitting and model selection. PC, principal component.
Model Specification	Degrees of freedom	Akaike Information Criterion (AIC)	deltaAIC
Case status ~ PC 1-10 + sex + age + DMS score + P1104A dosage + DMS score *sex	16	205189.82	0.00
Case status ~ PC 1-10 + sex + age + DMS score + P1104A dosage + DMS score *sex + P1104A dosage *sex	17	205191.39	1.56
Case status ~ PC 1-10 + sex + age + DMS score + P1104A dosage	15	205192.66	2.84
Case status ~ PC 1-10 + sex + age + DMS score + P1104A dosage + P1104A dosage *sex	16	205194.21	4.39
Case status ~ PC 1-10 + sex + age + P1104A dosage	14	205195.31	5.48
Case status ~ PC 1-10 + sex + age + P1104A dosage + P1104A dosage *sex	15	205196.85	7.03
Case status ~ PC 1-10 + sex + age + DMS score + DMS score *sex	15	205364.59	174.76
Case status ~ PC 1-10 + sex + age + DMS score	14	205367.40	177.58
Case status ~ PC 1-10 + sex + age (NULL model)	13	205369.77	179.95

### Sheet: TableS4_SequencingPrimers
Table S4: Oligo sequences used in this study
Term	Application
GCCTCCGTCCACGAGCTTGGTAGTAATAAGGGCGACC GGCCGCCACC	Barcode-mapping forward primer, sub-library 1
GCCTCCGTCCACGAGCTTGGTAGTAATAAGGGCGACC GGTATCACTCCTCCTTGC	Barcode-mapping forward primer, sub-library 2
GCCTCCGTCCACGAGCTTGGTAGTAATAAGGGCGACC GATCAGACAGCACAGGG	Barcode-mapping forward primer, sub-library 3
GCCTCCGTCCACGAGCTTGGTAGTAATAAGGGCGACC GGCCAAGAAGACCAGC	Barcode-mapping forward primer, sub-library 4
GCCTCCGTCCACGAGCTTGGTAGTAATAAGGGCGACC CCGTGTGCCACCTG	Barcode-mapping forward primer, sub-library 5
GCCTCCGTCCACGAGCTTGGTAGTAATAAGGGCGACC GAACCCCCAAGCCAG	Barcode-mapping forward primer, sub-library 6
GCCTCCGTCCACGAGCTTGGTAGTAATAAGGGCGACC CTTCGTGTCGCTGGTG	Barcode-mapping forward primer, sub-library 7
GCCTCCGTCCACGAGCTTGGTAGTAATAAGGGCGACC AGTGGCCCAGCGT	Barcode-mapping forward primer, sub-library 8
GCCTCCGTCCACGAGCTTGGTAGTAATAAGGGCGACC ACCAGGAGAAACCTCCAAT	Barcode-mapping forward primer, sub-library 9
GCCTCCGTCCACGAGCTTGGTAGTAATAAGGGCGACC CCTCGTGCCTGGC	Barcode-mapping forward primer, sub-library 10
GCCTCCGTCCACGAGCTTGGTAGTAATAAGGGCGACC ATGTGTGGCTGCGG	Barcode-mapping forward primer, sub-library 11
GCCTCCGTCCACGAGCTTGGTAGTAATAAGGGCGACC GCCCTCTCCAGGGA	Barcode-mapping forward primer, sub-library 12
GCCTCCGTCCACGAGCTTGGTAGTAATAAGGGCGACC CCTCCTGCCCACAG	Barcode-mapping forward primer, sub-library 13
GCCTCCGTCCACGAGCTTGGTAGTAATAAGGGCGACC GGGTCACTTCGGCAAG	Barcode-mapping forward primer, sub-library 14
GCCTCCGTCCACGAGCTTGGTAGTAATAAGGGCGACC CAGCTGGTCATGGAGTAC	Barcode-mapping forward primer, sub-library 15
GCCTCCGTCCACGAGCTTGGTAGTAATAAGGGCGACC GCCGTGCCCGAA	Barcode-mapping forward primer, sub-library 16
GCCTCCGTCCACGAGCTTGGTAGTAATAAGGGCGACC TGCTCAGGGTCAGATGA	Barcode-mapping forward primer, sub-library 17
CCATGAAGCAAGTGTAATGGT ATGCGTCGGCTAGC	Barcode-mapping reverse primer (P5 adapter)
CAAGCAGAAGACGGCATACGAGAT NNNNNNNN GCCTCCGTCCACGAGCTTGGTA	Barcode-mapping forward primer round 2 (P7 adapter + i5 index)
AATGATACGGCGACCACCGAGATCTACACCCATGAAGCAAGTGTAAT GGTATGCGTCGGCTAGC	Barcode-mapping reverse primer round 2 (P5 adapter)
CCATGAAGCAAGTGTAATGGTATGCGTCGGCTAGC	Barcode-mapping read 1 primer
GCCTCCGTCCACGAGCTTGGTAGTAATAAGGGCGACC	Barcode-mapping read 2 primer
GGTCGCCCTTATTACTACCAAGCTCGTGGACGGAGGC	Barcode-mapping index 1 primer (i7)
CAGTCAACGAGTCCAGGTAAAGTTACATTCACGCCAGTTGTG	Reverse transcription primer
CAAGCAGAAGACGGCATACGAGAT NNNNNNNN GGCAAGATCGCCGTGTAA	Library amplification forward primer for NGS (P7 adapter + i7 index)
AATGATACGGCGACCACCGAGATCTACAC NNNNNNNN CAGTCAACGAGTCCAGGTAA	Library amplification reverse primer for NGS (P5 adapter + i5 index)
TACCCCCTTTAATCAGATGCGTCGGCTAGC	Read 1 primer
CCGGTATTATTACACGGCGATCTTGCC	Index 1 primer (i7)
GTGaatgtaactTTACCTGGACTCGTTGACTG	Index 2 primer (i5)

### Sheet: TableS5_UKBB_diseasecodes
Table S5: UK Biobank autoimmune disease diagnosis codes.
Endpoint	Case number	UK Biobank diagnosis field IDs
Psoriasis	11,070	131742, 41270: L40
Rheumatoid arthritis	10,652	131848, 131850, 41270: M05, M06
Ulcerative colitis	5,474	131628, 41270: K11
Crohn’s disease	2,777	131626, 41270: K50
Multiple sclerosis	2,097	131042, 41270: G35
Ankylosing spondylitis	1,623	131912, 41270: M45
Systemic lupus erythematosus	743	131894, 41270: M32
Primary biliary cirrhosis	414	41270: K74.3

### Sheet: TableS6_Abundance_ModelCoeff
Table S6: DMS protein abundance score best fit model coefficients. PC, principal component.
Term	Estimate	Standard error	Z-statistic	p
DMS score	858.37	310.53	2.76	.006
P1104A dosage	-0.28	0.02	-12.82	< .001
sex1	-0.16	0.01	-13.27	< .001
PC1	-29.95	5.78	-5.19	< .001
PC2	-35.61	3.73	-9.55	< .001
PC3	13.35	1.39	9.60	< .001
PC4	-0.86	1.13	-0.76	.447
PC5	-8.94	1.16	-7.73	< .001
PC6	-0.32	0.86	-0.37	.712
PC7	-4.76	0.62	-7.71	< .001
PC8	2.38	0.69	3.45	.001
PC9	2.77	0.48	5.79	< .001
PC10	0.08	0.49	0.16	.870
age	0.15	0.01	25.20	< .001
DMS score × sex	-925.49	421.74	-2.19	.028

### Sheet: TableS7_IFNaModelSelection
Table S7: DMS IFNa score model fitting and model selection. PC, principal component.
Model Specification	Degrees of freedom	Akaike Information Criterion (AIC)	deltaAIC
Case status ~ PC 1-10 + sex + age + DMS score + P1104A dosage + DMS score *sex	16	205194.6	0.00
Case status ~ PC 1-10 + sex + age + P1104A dosage	14	205195.3	0.7
Case status ~ PC 1-10 + sex + age + DMS score + P1104A dosage + DMS score *sex + P1104A dosage *sex	17	205196.2	1.6
Case status ~ PC 1-10 + sex + age + P1104A dosage + P1104A dosage *sex	15	205196.9	2.3
Case status ~ PC 1-10 + sex + age + DMS score + P1104A dosage	15	205197.3	2.7
Case status ~ PC 1-10 + sex + age + DMS score + P1104A dosage + P1104A dosage *sex	16	205198.8	4.2
Case status ~ PC 1-10 + sex + age + DMS score + DMS score *sex	15	205369.1	174.5
Case status ~ PC 1-10 + sex + age (NULL model)	13	205369.8	175.2
Case status ~ PC 1-10 + sex + age + DMS score	14	205371.8	177.2

### Sheet: TableS8_IFNa_ModelCoeff
Table S8: DMS IFNa score best fit model coefficients. PC, principal component.
Term	Estimate	Standard error	Z-statistic	p
DMS score	353.68	238.75	1.48	.139
P1104A dosage	-0.28	0.02	-12.81	< .001
sex	-0.16	0.01	-13.20	< .001
PC1	-29.91	5.77	-5.18	< .001
PC2	-35.58	3.73	-9.54	< .001
PC3	13.35	1.39	9.61	< .001
PC4	-0.86	1.13	-0.76	.446
PC5	-8.94	1.16	-7.73	< .001
PC6	-0.33	0.86	-0.38	.705
PC7	-4.74	0.62	-7.68	< .001
PC8	2.39	0.69	3.46	.001
PC9	2.77	0.48	5.78	< .001
PC10	0.08	0.49	0.16	.871
age	0.15	0.01	25.19	< .001
DMS score × sex	-774.24	356.54	-2.17	.030
